# Efficient rational modification of non-ribosomal peptides by adenylation domain substitution

**DOI:** 10.1101/2020.02.28.970632

**Authors:** Mark J. Calcott, Jeremy G. Owen, David F. Ackerley

## Abstract

Non-ribosomal peptide synthetase (NRPS) enzymes form modular assembly-lines, wherein each module typically governs the incorporation of a specific amino acid or related monomer into a short peptide product. Modules are comprised of one or more key domains, including adenylation (A) domains, which recognise and activate the monomer substrate; condensation (C) domains, which catalyse amide bond formation; and thiolation (T) domains, which shuttle reaction intermediates between catalytic domains.^1^ This arrangement offers prospects for rational peptide modification via substitution of substrate-specifying domains within an assembly line.^2,3^ For over 20 years, it has been considered that both A domains and C domains play key roles in selecting and “proof-reading” the substrate;^4^ a presumption that has greatly complicated rational NRPS redesign.^2,5^ Here we present evidence derived both from natural and directed evolution studies that C domains do not play a substrate-specifying role, and that novel non-ribosomal peptides can be generated by substitution of A domains alone. We identify permissive A domain recombination boundaries and show that these allow us to efficiently generate novel pyoverdine peptides at high yields. We further demonstrate the transferability of our approach in the PheATE-ProCAT model system originally used to infer C domain substrate specificity, generating novel dipeptide products at yields that should not be attainable according to existing dogma.

---

The earliest reported attempts to create artificial NRPS enzymes were substitutions of A-T domains into the second and seventh modules of the NRPSs involved in the biosynthesis of the lipopeptide surfactin.^6,7^ Although modified lipopeptides were detected using mass spectrometry, in each case the yield was substantially diminished, to only trace levels.^7^ Evidence that C domains exhibit stringent specificity towards the acceptor substrate activated by their cognate (downstream) A domains offered an explanation for the reduced yields.^4,8^ This evidence was based on NRPS enzymes artificially loaded with amino-acyl CoA or aminoacyl-N-acetylcysteamine thioesters, which mimic an amino acid attached to a T domain. Soon after, a substrate binding pocket of the C domain was suggested to play a role in controlling the direction of biosynthesis.^9^ Subsequent efforts at substituting cognate C-A domains together enjoyed modest success, reinforcing the belief that this was necessary to bypass C domain substrate specificity.^10,11^ Since then the most successful engineering attempts have focused on substituting C-A domains together^12,13^ or A-T-C domains with the condition of not disrupting C domain acceptor site specificity.^14-16^ It is now widely accepted in the field that successful domain substitution requires working within the constraints imposed by C domain specificity.^5,12,14^

Until now, our own work using pyoverdine as a model system has been consistent with this dogma. Pyoverdine from *Pseudomonas aeruginosa* PAO1 is a UV-fluorescent siderophore formed from an 11-membered peptide, encoded by NRPS modules that will here be referred to as Pa1-Pa11 (Supplementary Figure 1). We observed that five out of five synonymous A domain substitutions into PvdD (an NRPS comprised of modules Pa10 and Pa11, both of which specify L-Thr as the native substrate^17^) yielded detectable pyoverdine products, *versus* zero of nine substitutions of A domains specifying alternative residues.^13,18^ In contrast, non-synonymous C-A domain substitutions generated novel pyoverdines in three out of ten cases, suggesting that a cognate C domain was required for functionality.^13,18,19^ However, we now show that our previous failure to generate novel pyoverdines by A domain substitution is surmountable by use of more effective recombination boundaries, and that the C domains in the pyoverdine NRPS system do not impose stringent proof-reading constraints. Tellingly, we show that this is also true in the artificial PheATE/ProCAT dimodular NRPS model of Belshaw et al (1999), the system from which stringent C domain selectivity for the acceptor substrate was originally inferred.^4^
