## Supplementary material for "Efficient rational modification of non-ribosomal peptides by adenylation domain substitution": Plasmids and Primers

### Sheet: Sheet1
Plasmids
pUCP22	Non-integrative plasmid for expression in P. aeruginosa PAO1	(West et al., 1994)
pSW196	Integration proficient vector; PBAD promoter.	(Baynham et al., 2006)
pUCBAD	New vector created by adding the PBAD promoter into pUCP22	This study
pUCBAD-SMC	Contains the pvdD gene lacking the C-A domains in module 2	This study
pDEC-Lys	Contains the pvdD gene lacking a C-domain in module 2 and having the second A-domain replaced with a Lys A domain	This study
pDEC-Thr	Contains the pvdD gene lacking a C-domain in module 2	This study
pTRN	Substitution plasmid for changing the third variable region of the second module of pvdD	This study
pET-28a+	Expression plasmid	Novagen (EMD Millipore)
pACYCDuet-1	Expression plasmid	Novagen (EMD Millipore)
pET-28a::ProC-TTe	Plasmid for substitutions into ProCATTe	This study
pACYCDuet::PheATE	Plasmid for substitutions into PheATE	This study
Oligonucleotides	Fwd primer	Reverse primer
Thr-A domain from PvdD module 2	CCCCCACTAGTCCCCGTCGACGAACAACGGTTGAGCTACG	CCCCGCGGCCGCATCCGGTTGCGGCAACGCCTGC
Lys-A domain from PvdJ module 1	CCCCCACTAGTCCCCGTCGACGGGCAGGCCTTGAGCTAC	CCCCGCGGCCGCATCCGGCTTCGGCAGCGCCCGA
Regions 1 and 2 from PvdD module 2	CCCCTCTAGAGGTGTCAATCTCTTCGAG	CCCCGTCGACCCCCACTAGTTGCTCGAACGGCAG
C domain from PvdD module 2	GGGGTCTAGAACGACGGATGCGGTCTCGACGA	CCCCCCTCGAGGATCAGCGCAACCGCCTG
C domain from PvdJ module 1	CCCTCTAGATTCGCCCGCCTGCCGATCCCGC	CCCCCCTCGAGCGCCAGTGCTTGCGCCTG
Region 3 from PvdD module 2	CCCCACTAGTGGAAGCCTTGCAGC	CCCCCCTCGAGGATCAGCGCAACCGCCTG
Region 3 from PvdJ module 1	CCCCACTAGTGGAGGCTTTGCAGC	CCCCCCTCGAGCGCCAGTGCTTGCGCCTG
C-A domains from Ps5-Ser	CCCCTCTAGAGGGCAGGGCAATGCTGCG	CCCCGCGGCCGCGTCTGGTGTCGGCAGGGC
C-A domains from Pf6-Orn	CCCCTCTAGACAGGCCCCAGGCGCG	GCGACGCGGCCGCATCCGGGCGCGGCAGG
Sequences of substituted C-domains	DNA (bold regions part of restriction site)	Amino acid
TTT	ACGACGGATGCGGTCTCGACGATACCGCTTGCCGATCGGCAGCAACCGTTGGCACTGTCCTTCGCTCAGGAGCGTCAGTGGTTCCTCTGGCAACTGGAGCCGGAAAGCGCGGCCTACCATATTCCGAGTGCCTTGCGCCTACGCGGGCGGCTGGACGTGGATGCCTTGCAACGCAGCTTCGACAGCCTGGTCGCGCGGCATGAAACCTTGCGTACCCGCTTCCGGCTGGAGGGAGGGCGTTCGTACCAGCAGGTACAACCTGCGGTTAGCGTTTCCATCGAGCGGGAACAGTTCGGTGAAGAAGGCCTGATCGAACGGATACAGGCCATCGTTGTGCAGCCATTCGACCTGGAACGGGGGCCGCTGCTGCGGGTGAACCTGTTGCAACTGGCCGAGGAC…	TTDAVSTIPLADRQQPLALSFAQERQWFLWQLEPESAAYHIPSALRLRGRLDVDALQRSFDSLVARHETLRTRFRLEGGRSYQQVQPAVSVSIEREQFGEEGLIERIQAIVVQPFDLERGPLLRVNLLQLAEDDHVLVLVQHHIVSDGWSMQVMVEELVQLYAAYSQGLDVVLPALPIQYADYALWQRSWMEAGEKERQLAYWTGLLGGEQPVLELPFDRPRPARQSHRGAQLGFELSRELVEAVRALAQREGASSFMLLLASFQALLYRYSGQADIRVGVPIANRNRVETERLIGFFVNTQVLKADLDGRMGFDELLAQARQRALEAQAHQDLPFEQLVEALQPERNASHNPLFQVLFNHQSEIRSVTPEVQLEDLRLEGLAWDGQTAQFDLTLDIQE…
KTT	TTCGCCCGCCTGCCGATCCCGCAGACTCGCCAGGAGATGGACAACCTGCCGCTGTCCTATGCCCAAGAGCGGCAGTGGTTCCTCTGGCAGCTGGAGCCGGAGAGTTCCGCCTACCACATTCCTACCGCCCTGCGCCTGCGCGGCAGGTTGGACATTGCGTCCTTGCAGCGCAGCTTCGCGGCGCTCGTCGAGCGGCACGAAAGCCTGCGCACGCGGATCGCGCGGATGGGTGATGAATGGGTGCAGGTCGTCTCCGCCGACGTCTCGCTGGCGCTCGAAGTCGAAGTGCAACGGGGACTCGACGAACAGCGATTGCTGGAGCGGGTCGAGGCGGAGATCGCACGACCCTTCGATCTCGAACAGGGACCGTTACTGCGGGTGACTTTGCTGGAGGTGGAC…	FARLPIPQTRQEMDNLPLSYAQERQWFLWQLEPESSAYHIPTALRLRGRLDIASLQRSFAALVERHESLRTRIARMGDEWVQVVSADVSLALEVEVQRGLDEQRLLERVEAEIARPFDLEQGPLLRVTLLEVDADEHVLVMVQHHIVSDGWSMQLMVEELVQLYAAYSQGLDVVLPALPIQYADYALWQRSWMEAGEKERQLAYWTGLLGGEQPVLELPFDRPRPARQSHRGAQLGFELSRELVEAVRALAQREGASSFMLLLASFQALLYRYSGQADIRVGVPIANRNRVETERLIGFFVNTQVLKADLDGRMGFDELLAQARQRALEAQAHQDLPFEQLVEALQPERNASHNPLFQVLFNHQSEIRSVTPEVQLEDLRLEGLAWDGQTAQFDLTLDI…
TKT	ACGACGGATGCGGTCTCGACGATACCGCTTGCCGATCGGCAGCAACCGTTGGCACTGTCCTTCGCTCAGGAGCGTCAGTGGTTCCTCTGGCAACTGGAGCCGGAAAGCGCGGCCTACCATATTCCGAGTGCCTTGCGCCTACGCGGGCGGCTGGACGTGGATGCCTTGCAACGCAGCTTCGACAGCCTGGTCGCGCGGCATGAAACCTTGCGTACCCGCTTCCGGCTGGAGGGAGGGCGTTCGTACCAGCAGGTACAACCTGCGGTTAGCGTTTCCATCGAGCGGGAACAGTTCGGTGAAGAAGGCCTGATCGAACGGATACAGGCCATCGTTGTGCAGCCATTCGACCTGGAACGGGGGCCGCTGCTGCGGGTGAACCTGTTGCAACTGGCCGAGGAC…	TTDAVSTIPLADRQQPLALSFAQERQWFLWQLEPESAAYHIPSALRLRGRLDVDALQRSFDSLVARHETLRTRFRLEGGRSYQQVQPAVSVSIEREQFGEEGLIERIQAIVVQPFDLERGPLLRVNLLQLAEDDHVLVLVQHHIVSDGWSMQVMVEELVQLYAAYSQGLDVVLPALPIQYADYALWQRSWMEAGEKERQLAYWTGLLGGEQPVIELPLDHPRQPLRSYRGAQLDLELEPHLALALKQLVQRKGVTMFMLLLASFQALLHRYSGQADIRVGVPIANRNRVETERLIGFFVNTQVLKADINGRMGFDELLAQARQRALEAQAHQDLPFEQLVEALQPERNASHNPLFQVLFNHQSEIRSVTPEVQLEDLRLEGLAWDGQTAQFDLTLDIQE…
TTK	ACGACGGATGCGGTCTCGACGATACCGCTTGCCGATCGGCAGCAACCGTTGGCACTGTCCTTCGCTCAGGAGCGTCAGTGGTTCCTCTGGCAACTGGAGCCGGAAAGCGCGGCCTACCATATTCCGAGTGCCTTGCGCCTACGCGGGCGGCTGGACGTGGATGCCTTGCAACGCAGCTTCGACAGCCTGGTCGCGCGGCATGAAACCTTGCGTACCCGCTTCCGGCTGGAGGGAGGGCGTTCGTACCAGCAGGTACAACCTGCGGTTAGCGTTTCCATCGAGCGGGAACAGTTCGGTGAAGAAGGCCTGATCGAACGGATACAGGCCATCGTTGTGCAGCCATTCGACCTGGAACGGGGGCCGCTGCTGCGGGTGAACCTGTTGCAACTGGCCGAGGAC…	TTDAVSTIPLADRQQPLALSFAQERQWFLWQLEPESAAYHIPSALRLRGRLDVDALQRSFDSLVARHETLRTRFRLEGGRSYQQVQPAVSVSIEREQFGEEGLIERIQAIVVQPFDLERGPLLRVNLLQLAEDDHVLVLVQHHIVSDGWSMQVMVEELVQLYAAYSQGLDVVLPALPIQYADYALWQRSWMEAGEKERQLAYWTGLLGGEQPVLELPFDRPRPARQSHRGAQLGFELSRELVEAVRALAQREGASSFMLLLASFQALLYRYSGQADIRVGVPIANRNRVETERLIGFFVNTQVLKADLDGRMGFDELLAQARQRALEAQAHQDLPFEQLVEALQPERSLGHNPLFQVMFNHQADSRSANQGVQLPGLSLERMEWRSSSVAFDLTLDVHE…
KKK	TTCGCCCGCCTGCCGATCCCGCAGACTCGCCAGGAGATGGACAACCTGCCGCTGTCCTATGCCCAAGAGCGGCAGTGGTTCCTCTGGCAGCTGGAGCCGGAGAGTTCCGCCTACCACATTCCTACCGCCCTGCGCCTGCGCGGCAGGTTGGACATTGCGTCCTTGCAGCGCAGCTTCGCGGCGCTCGTCGAGCGGCACGAAAGCCTGCGCACGCGGATCGCGCGGATGGGTGATGAATGGGTGCAGGTCGTCTCCGCCGACGTCTCGCTGGCGCTCGAAGTCGAAGTGCAACGGGGACTCGACGAACAGCGATTGCTGGAGCGGGTCGAGGCGGAGATCGCACGACCCTTCGATCTCGAACAGGGACCGTTACTGCGGGTGACTTTGCTGGAGGTGGAC…	FARLPIPQTRQEMDNLPLSYAQERQWFLWQLEPESSAYHIPTALRLRGRLDIASLQRSFAALVERHESLRTRIARMGDEWVQVVSADVSLALEVEVQRGLDEQRLLERVEAEIARPFDLEQGPLLRVTLLEVDADEHVLVMVQHHIVSDGWSMQLMVEELVQLYAAYSQGLDVVLPALPIQYADYALWQRSWMEAGEKERQLAYWTGLLGGEQPVIELPLDHPRQPLRSYRGAQLDLELEPHLALALKQLVQRKGVTMFMLLLASFQALLHRYSGQADIRVGVPIANRNRVETERLIGFFVNTQVLKADINGRMGFDELLAQARQRALEAQAHQDLPFEQLVEALQPERSLGHNPLFQVMFNHQADSRSANQGVQLPGLSLERMEWRSSSVAFDLTLDV…
TKK	ACGACGGATGCGGTCTCGACGATACCGCTTGCCGATCGGCAGCAACCGTTGGCACTGTCCTTCGCTCAGGAGCGTCAGTGGTTCCTCTGGCAACTGGAGCCGGAAAGCGCGGCCTACCATATTCCGAGTGCCTTGCGCCTACGCGGGCGGCTGGACGTGGATGCCTTGCAACGCAGCTTCGACAGCCTGGTCGCGCGGCATGAAACCTTGCGTACCCGCTTCCGGCTGGAGGGAGGGCGTTCGTACCAGCAGGTACAACCTGCGGTTAGCGTTTCCATCGAGCGGGAACAGTTCGGTGAAGAAGGCCTGATCGAACGGATACAGGCCATCGTTGTGCAGCCATTCGACCTGGAACGGGGGCCGCTGCTGCGGGTGAACCTGTTGCAACTGGCCGAGGAC…	TTDAVSTIPLADRQQPLALSFAQERQWFLWQLEPESAAYHIPSALRLRGRLDVDALQRSFDSLVARHETLRTRFRLEGGRSYQQVQPAVSVSIEREQFGEEGLIERIQAIVVQPFDLERGPLLRVNLLQLAEDDHVLVLVQHHIVSDGWSMQVMVEELVQLYAAYSQGLDVVLPALPIQYADYALWQRSWMEAGEKERQLAYWTGLLGGEQPVIELPLDHPRQPLRSYRGAQLDLELEPHLALALKQLVQRKGVTMFMLLLASFQALLHRYSGQADIRVGVPIANRNRVETERLIGFFVNTQVLKADINGRMGFDELLAQARQRALEAQAHQDLPFEQLVEALQPERSLGHNPLFQVMFNHQADSRSANQGVQLPGLSLERMEWRSSSVAFDLTLDVHE…
KTK	TTCGCCCGCCTGCCGATCCCGCAGACTCGCCAGGAGATGGACAACCTGCCGCTGTCCTATGCCCAAGAGCGGCAGTGGTTCCTCTGGCAGCTGGAGCCGGAGAGTTCCGCCTACCACATTCCTACCGCCCTGCGCCTGCGCGGCAGGTTGGACATTGCGTCCTTGCAGCGCAGCTTCGCGGCGCTCGTCGAGCGGCACGAAAGCCTGCGCACGCGGATCGCGCGGATGGGTGATGAATGGGTGCAGGTCGTCTCCGCCGACGTCTCGCTGGCGCTCGAAGTCGAAGTGCAACGGGGACTCGACGAACAGCGATTGCTGGAGCGGGTCGAGGCGGAGATCGCACGACCCTTCGATCTCGAACAGGGACCGTTACTGCGGGTGACTTTGCTGGAGGTGGAC…	FARLPIPQTRQEMDNLPLSYAQERQWFLWQLEPESSAYHIPTALRLRGRLDIASLQRSFAALVERHESLRTRIARMGDEWVQVVSADVSLALEVEVQRGLDEQRLLERVEAEIARPFDLEQGPLLRVTLLEVDADEHVLVMVQHHIVSDGWSMQLMVEELVQLYAAYSQGLDVVLPALPIQYADYALWQRSWMEAGEKERQLAYWTGLLGGEQPVLELPFDRPRPARQSHRGAQLGFELSRELVEAVRALAQREGASSFMLLLASFQALLYRYSGQADIRVGVPIANRNRVETERLIGFFVNTQVLKADLDGRMGFDELLAQARQRALEAQAHQDLPFEQLVEALQPERSLGHNPLFQVMFNHQADSRSANQGVQLPGLSLERMEWRSSSVAFDLTLDV…
KKT	TTCGCCCGCCTGCCGATCCCGCAGACTCGCCAGGAGATGGACAACCTGCCGCTGTCCTATGCCCAAGAGCGGCAGTGGTTCCTCTGGCAGCTGGAGCCGGAGAGTTCCGCCTACCACATTCCTACCGCCCTGCGCCTGCGCGGCAGGTTGGACATTGCGTCCTTGCAGCGCAGCTTCGCGGCGCTCGTCGAGCGGCACGAAAGCCTGCGCACGCGGATCGCGCGGATGGGTGATGAATGGGTGCAGGTCGTCTCCGCCGACGTCTCGCTGGCGCTCGAAGTCGAAGTGCAACGGGGACTCGACGAACAGCGATTGCTGGAGCGGGTCGAGGCGGAGATCGCACGACCCTTCGATCTCGAACAGGGACCGTTACTGCGGGTGACTTTGCTGGAGGTGGAC…	FARLPIPQTRQEMDNLPLSYAQERQWFLWQLEPESSAYHIPTALRLRGRLDIASLQRSFAALVERHESLRTRIARMGDEWVQVVSADVSLALEVEVQRGLDEQRLLERVEAEIARPFDLEQGPLLRVTLLEVDADEHVLVMVQHHIVSDGWSMQLMVEELVQLYAAYSQGLDVVLPALPIQYADYALWQRSWMEAGEKERQLAYWTGLLGGEQPVIELPLDHPRQPLRSYRGAQLDLELEPHLALALKQLVQRKGVTMFMLLLASFQALLHRYSGQADIRVGVPIANRNRVETERLIGFFVNTQVLKADINGRMGFDELLAQARQRALEAQAHQDLPFEQLVEALQPERNASHNPLFQVLFNHQSEIRSVTPEVQLEDLRLEGLAWDGQTAQFDLTLDI…
6	GTGGAAGCCTTGCAGCCGGAGCGCAATGCCAGCCACAACCCACTGTTCCAGGTGATGTTCAACCATCAGAGCGAGATACGCTCGGTGACGCCCGAGGTTCAGTTGGAGGACCTGCGTCTGGAAGGCCTGGCCTGGGACGGCCAGACTGCGCAGTTCGACCTGACGCTGGATGTGCACGAAGCCGAAGACGGCATCTGGGCCTCCTTCGGCTATGCCACCGATCTGTTCGACGCCTCCACCGTGGAACGCCTGGCCGGCCATTGGCGCAACCTGTTGCGCGGCATCGTCGCCAACCCACGACAGCGGCTCGGCGAGTTGCCGCTGCTGGATGCGCCGGAGCGCCGGCAGACCCTCTCCGAATGGAACCCGGCCCAGCGCGAGTGCGCGGTGCAGGGCACC…	VEALQPERNASHNPLFQVMFNHQSEIRSVTPEVQLEDLRLEGLAWDGQTAQFDLTLDVHEAEDGIWASFGYATDLFDASTVERLAGHWRNLLRGIVANPRQRLGELPLLDAPERRQTLSEWNPAQRECAVQGTLQQRFEEQARQRPQAVALI
12 mutations	GTGGAAGCCTTGCAGCCGGAGCGCAGCCTCGGCCACAACCCACTGTTCCAGGTGATGTTCAACCATCAGAGCGAGATACGCTCGGTGACGCCCGAGGTTCAGTTGGAGGACCTGCGTCTGGAAGGCCTGGCCTGGGACGGCCAGACTGCGCAGTTCGACCTGACGCTGGATGTGCACGAAGCCGAAGACGGCATCTGGGCCTCCTTCGGCTATGCCACCGATCTGTTCGAGGCCTCCACCGTGGAACGCCTGGCCCGGCATTGGCAGAACCTGTTGCGCGGCATCGTCGCCAACCCACGACAGCGGCTCGGCGAGTTGCCGCTGCTGGATGCGCCGGAGCGCCGGCAGACCCTCTCCGAATGGAACCCGGCCCAGCGCGAGTGCGCGGTGCAGGGCACC…	VEALQPERSLGHNPLFQVMFNHQSEIRSVTPEVQLEDLRLEGLAWDGQTAQFDLTLDVHEAEDGIWASFGYATDLFEASTVERLARHWQNLLRGIVANPRQRLGELPLLDAPERRQTLSEWNPAQRECAVQGTLQQRFEEQARQRPQAVALI
Loop	GTGGAAGCCTTGCAGCCGGAGCGCAATGCCAGCCACAACCCACTGTTCCAGGTGCTGTTCAACCATCAGGCCGACTCTCGTTCGGCCAACCAGGGCGTGCAACTGCCAGGCCTGTCGCTGGAGCGGATGGAGTGGCGGAGCAGCTCCGTGGCCTTCGACCTGACGCTGGATATTCAGGAAGACGAAAACGGCATCTGGGCCTCCTTCGACTATGCCACCGATCTGTTCGACGCCTCCACCGTGGAACGCCTGGCCGGCCATTGGCGCAACCTGTTGCGCGGCATCGTCGCCAACCCACGACAGCGGCTCGGCGAGTTGCCGCTGCTGGATGCGCCGGAGCGCCGGCAGACCCTCTCCGAATGGAACCCGGCCCAGCGCGAGTGCGCGGTGCAGGGCACC…	VEALQPERNASHNPLFQVLFNHQADSRSANQGVQLPGLSLERMEWRSSSVAFDLTLDIQEDENGIWASFDYATDLFDASTVERLAGHWRNLLRGIVANPRQRLGELPLLDAPERRQTLSEWNPAQRECAVQGTLQQRFEEQARQRPQAVALI
6 + loop	GTGGAAGCCTTGCAGCCGGAGCGCAATGCCAGCCACAACCCACTGTTCCAGGTGATGTTCAACCATCAGGCCGACTCTCGTTCGGCCAACCAGGGCGTGCAACTGCCAGGCCTGTCGCTGGAGCGGATGGAGTGGCGGAGCAGCTCCGTGGCCTTCGACCTGACGCTGGATGTGCACGAAGCCGAAGACGGCATCTGGGCCTCCTTCGGCTATGCCACCGATCTGTTCGACGCCTCCACCGTGGAACGCCTGGCCGGCCATTGGCGCAACCTGTTGCGCGGCATCGTCGCCAACCCACGACAGCGGCTCGGCGAGTTGCCGCTGCTGGATGCGCCGGAGCGCCGGCAGACCCTCTCCGAATGGAACCCGGCCCAGCGCGAGTGCGCGGTGCAGGGCACC…	VEALQPERNASHNPLFQVMFNHQADSRSANQGVQLPGLSLERMEWRSSSVAFDLTLDVHEAEDGIWASFGYATDLFDASTVERLAGHWRNLLRGIVANPRQRLGELPLLDAPERRQTLSEWNPAQRECAVQGTLQQRFEEQARQRPQAVALI
6 + loop edges	GTGGAAGCCTTGCAGCCGGAGCGCAATGCCAGCCACAACCCACTGTTCCAGGTGATGTTCAACCATCAGGCCGACTCTCGCTCGGTGACGCCCGAGGTTCAGTTGGAGGACCTGCGTCTGGAAGGCCTGGCCTGGCGGAGCAGCTCCGTGGCCTTCGACCTGACGCTGGATGTGCACGAAGCCGAAGACGGCATCTGGGCCTCCTTCGGCTATGCCACCGATCTGTTCGACGCCTCCACCGTGGAACGCCTGGCCGGCCATTGGCGCAACCTGTTGCGCGGCATCGTCGCCAACCCACGACAGCGGCTCGGCGAGTTGCCGCTGCTGGATGCGCCGGAGCGCCGGCAGACCCTCTCCGAATGGAACCCGGCCCAGCGCGAGTGCGCGGTGCAGGGCACC…	VEALQPERNASHNPLFQVMFNHQADSRSVTPEVQLEDLRLEGLAWRSSSVAFDLTLDVHEAEDGIWASFGYATDLFDASTVERLAGHWRNLLRGIVANPRQRLGELPLLDAPERRQTLSEWNPAQRECAVQGTLQQRFEEQARQRPQAVALI
12 + loop	GTGGAGGCTTTGCAGCCGGAACGCAGCCTCGGCCACAACCCGTTGTTCCAGGTCATGTTCAATCACCAGGCCGACTCTCGTTCGGCCAACCAGGGCGTGCAACTGCCAGGCCTGTCGCTGGAGCGGATGGAGTGGCGGAGCAGCTCCGTGGCCTTCGACCTGACGCTGGACGTGCACGAGGCCGAGGACGGTATCTGGGCATCGTTCGGCTATGCCACGGATCTGTTCGAGGCCTCGACCGTCGAGCGCCTGGCTCGGCACTGGCAGAACCTGTTGCGCGGCATCGTCGCCAACCCACGACAGCGGCTCGGCGAGTTGCCGCTGCTGGATGCGCCGGAGCGCCGGCAGACCCTCTCCGAATGGAACCCGGCCCAGCGCGAGTGCGCGGTGCAGGGCACC…	VEALQPERSLGHNPLFQVMFNHQADSRSANQGVQLPGLSLERMEWRSSSVAFDLTLDVHEAEDGIWASFGYATDLFEASTVERLARHWQNLLRGIVANPRQRLGELPLLDAPERRQTLSEWNPAQRECAVQGTLQQRFEEQARQRPQAVALI
Linker region	GTGGAAGCCTTGCAGCCGGAGCGCAATGCCAGCCACAACCCACTGTTCCAGGTGCTGTTCAACCATCAGAGCGAGATACGCTCGGTGACGCCCGAGGTTCAGTTGGAGGACCTGCGTCTGGAAGGCCTGGCCTGGGACGGCCAGACTGCGCAGTTCGACCTGACGCTGGATATTCAGGAAGACGAAAACGGCATCTGGGCCTCCTTCGACTATGCCACCGATCTGTTCGACGCCTCCACCGTGGAACGCCTGGCCGGCCATTGGCGCAATCTCCTGCGCGGCATCGTGGCCGAACCGGGCCGGCCGGTCGCCGAGTTGCCGCTGTTGCTGGACGAGGAGCGCGATTGCCTGTCGCGGGCCTGGGCAGAGAACGCCGACGAGGGTGGGTTGCCGCCCCTG…	VEALQPERNASHNPLFQVLFNHQSEIRSVTPEVQLEDLRLEGLAWDGQTAQFDLTLDIQEDENGIWASFDYATDLFDASTVERLAGHWRNLLRGIVAEPGRPVAELPLLLDEERDCLSRAWAENADEGGLPPLVQLQIQEQARLRPQAQALA
PS5_C_Ser_w_PA11_linker	GGGCAGGGCAATGCTGCGCCACGCTTTATCAAGGCCGACCGCAGCCAGCCGCTGGGCTTGTCTTACGCGCAGCAGCGCCAGTGGTTTCTCTGGCAGCTTGATCCAGAAAGCACTGCTTACACCATTCCTGCGGCCCTGCGTCTGAGCGGCTCGCTGGACATTGCCGCGCTGGAGCACAGTTTCAGCGCATTGATTGCCCGCCACGAAACCCTGCGCACTACCTTCCGCCAGCAGGGCGAACAGGCTGTGCAGATCATCCATGCGCCGCGTGCCTTGACCCTGATGGTCGAGTCCGTGCCTGCCGGTCAAACCCTTGAAGCCTGCGTGCAGCAGGAAATGCAGCGCCCGTTCGATCTGGAAAAGGGCCCGCTGCTGCGCGTCCGCTTGCTGAACCTTGCA…	GQGNAAPRFIKADRSQPLGLSYAQQRQWFLWQLDPESTAYTIPAALRLSGSLDIAALEHSFSALIARHETLRTTFRQQGEQAVQIIHAPRALTLMVESVPAGQTLEACVQQEMQRPFDLEKGPLLRVRLLNLATDEHVLILIQHHIVSDGWSMPIMVDELVRLYEGYSQGREVVLTALDMQYADYALWQRNWMDAGEQARQLDYWKQQLGEQQPILELPADHPRPVVQSHAGARLAVELAPALIDDLKQVARQQGVTLFMLLLASFQTLLHRHSGQPDIRVGVPIANRTRAETEGLIGFFVNTQVLRAEFDLHTTFSELLQQVKQAALQAQAHQELPFEQLVEALQPQRSLSHSPLFQVMFNHQSQASAEVRALPGLQVEALTSESYPAQFDLTLNTAE…
PF6_C_Orn_w_PA11_linker	CAGGCCCCAGGCGCGCCGACCGCGCCCGCGCTGTTGCCGGTAGGGCGGGACCAGCCGTTGCCGCTGTCCTACGCCCAGGAGCGCCAGTGGTTTTTATGGCAGCTGGAGCCGCAAAGCGCCGCGTACCACATCCCAAGCGCCTTGCGTTTGAAAGGGCAGCTTGATCTGGGTGCACTGCAACGCAGTTTCGATACCTTGCTGGCCCGGCATGAAAGCCTGCGCACCCATTTGCGCCAGGAGCGCGACCGCACGGTTCAAATCATTTCACCGCAGCTGTCGTTGCAGATAGCGCACGCCGAGGTGCAGGAAGCGCAGCTCAAGGCGCGGGTCGAGGCCGAAATAGCCCAACCCTTCAATCTGGAACAAGGGCCTTTGCTGCGGGTTTCGTTGCTACGCATC…	QAPGAPTAPALLPVGRDQPLPLSYAQERQWFLWQLEPQSAAYHIPSALRLKGQLDLGALQRSFDTLLARHESLRTHLRQERDRTVQIISPQLSLQIAHAEVQEAQLKARVEAEIAQPFNLEQGPLLRVSLLRIAADEHVLVLVQHHIVSDGWSMQLMVEELVQLYAAYSQGQVLQWPALPIQYADYAVWQRNWMEAGEKARQLAYWRDMLGGEQSVLALPFDHPRPAVQSHRGARLAFELPGALTQGLKALAKQQDVTLFMLLLASFQTLLHRYSGQEEIRVGVPIANRNRSETERLIGFFVNTQVLKADLHGQMSVEQLLQQARQRALDAQAHQDLPFEQLVEALQPERSLSHNPLFQVMFNHQTDVGQAQVQQQLPNLSVEGLEWESKTAHFDLDLD…
Sequences of C-A domain substitutions.	DNA	Amino acid
Pa8_CA_Lys	TTCGCCCGCCTGCCGATCCCGCAGACTCGCCAGGAGATGGACAACCTGCCGCTGTCCTATGCCCAAGAGCGGCAGTGGTTCCTCTGGCAGCTGGAGCCGGAGAGTTCCGCCTACCACATTCCTACCGCCCTGCGCCTGCGCGGCAGGTTGGACATTGCGTCCTTGCAGCGCAGCTTCGCGGCGCTCGTCGAGCGGCACGAAAGCCTGCGCACGCGGATCGCGCGGATGGGTGATGAATGGGTGCAGGTCGTCTCCGCCGACGTCTCGCTGGCGCTCGAAGTCGAAGTGCAACGGGGACTCGACGAACAGCGATTGCTGGAGCGGGTCGAGGCGGAGATCGCACGACCCTTCGATCTCGAACAGGGACCGTTACTGCGGGTGACTTTGCTGGAGGTGGAC…	FARLPIPQTRQEMDNLPLSYAQERQWFLWQLEPESSAYHIPTALRLRGRLDIASLQRSFAALVERHESLRTRIARMGDEWVQVVSADVSLALEVEVQRGLDEQRLLERVEAEIARPFDLEQGPLLRVTLLEVDADEHVLVMVQHHIVSDGWSMQLMVEELVQLYAAYSQGLDVVLPALPIQYADYALWQRSWMEAGEKERQLAYWTGLLGGEQPVIELPLDHPRQPLRSYRGAQLDLELEPHLALALKQLVQRKGVTMFMLLLASFQALLHRYSGQADIRVGVPIANRNRVETERLIGFFVNTQVLKADINGRMGFDELLAQARQRALEAQAHQDLPFEQLVEALQPERSLGHNPLFQVMFNHQADSRSANQGVQLPGLSLERMEWRSSSVAFDLTLDV…
PS5_CA_Ser	GGGCAGGGCAATGCTGCGCCACGCTTTATCAAGGCCGACCGCAGCCAGCCGCTGGGCTTGTCTTACGCGCAGCAGCGCCAGTGGTTTCTCTGGCAGCTTGATCCAGAAAGCACTGCTTACACCATTCCTGCGGCCCTGCGTCTGAGCGGCTCGCTGGACATTGCCGCGCTGGAGCACAGTTTCAGCGCATTGATTGCCCGCCACGAAACCCTGCGCACTACCTTCCGCCAGCAGGGCGAACAGGCTGTGCAGATCATCCATGCGCCGCGTGCCTTGACCCTGATGGTCGAGTCCGTGCCTGCCGGTCAAACCCTTGAAGCCTGCGTGCAGCAGGAAATGCAGCGCCCGTTCGATCTGGAAAAGGGCCCGCTGCTGCGCGTCCGCTTGCTGAACCTTGCA…	GQGNAAPRFIKADRSQPLGLSYAQQRQWFLWQLDPESTAYTIPAALRLSGSLDIAALEHSFSALIARHETLRTTFRQQGEQAVQIIHAPRALTLMVESVPAGQTLEACVQQEMQRPFDLEKGPLLRVRLLNLATDEHVLILIQHHIVSDGWSMPIMVDELVRLYEGYSQGREVVLTALDMQYADYALWQRNWMDAGEQARQLDYWKQQLGEQQPILELPADHPRPVVQSHAGARLAVELAPALIDDLKQVARQQGVTLFMLLLASFQTLLHRHSGQPDIRVGVPIANRTRAETEGLIGFFVNTQVLRAEFDLHTTFSELLQQVKQAALQAQAHQELPFEQLVEALQPQRSLSHSPLFQVMFNHQSQASAEVRALPGLQVEALTSESYPAQFDLTLNTAE…
PF6_CA_Orn	CAGGCCCCAGGCGCGCCGACCGCGCCCGCGCTGTTGCCGGTAGGGCGGGACCAGCCGTTGCCGCTGTCCTACGCCCAGGAGCGCCAGTGGTTTTTATGGCAGCTGGAGCCGCAAAGCGCCGCGTACCACATCCCAAGCGCCTTGCGTTTGAAAGGGCAGCTTGATCTGGGTGCACTGCAACGCAGTTTCGATACCTTGCTGGCCCGGCATGAAAGCCTGCGCACCCATTTGCGCCAGGAGCGCGACCGCACGGTTCAAATCATTTCACCGCAGCTGTCGTTGCAGATAGCGCACGCCGAGGTGCAGGAAGCGCAGCTCAAGGCGCGGGTCGAGGCCGAAATAGCCCAACCCTTCAATCTGGAACAAGGGCCTTTGCTGCGGGTTTCGTTGCTACGCATC…	QAPGAPTAPALLPVGRDQPLPLSYAQERQWFLWQLEPQSAAYHIPSALRLKGQLDLGALQRSFDTLLARHESLRTHLRQERDRTVQIISPQLSLQIAHAEVQEAQLKARVEAEIAQPFNLEQGPLLRVSLLRIAADEHVLVLVQHHIVSDGWSMQLMVEELVQLYAAYSQGQVLQWPALPIQYADYAVWQRNWMEAGEKARQLAYWRDMLGGEQSVLALPFDHPRPAVQSHRGARLAFELPGALTQGLKALAKQQDVTLFMLLLASFQTLLHRYSGQEEIRVGVPIANRNRSETERLIGFFVNTQVLKADLHGQMSVEQLLQQARQRALDAQAHQDLPFEQLVEALQPERSLSHNPLFQVMFNHQTDVGQAQVQQQLPNLSVEGLEWESKTAHFDLDLD…
Sequences of A-domain substitutions into PvdD	DNA (bold regions part of restriction site)	Amino acid
Ps5_A_Ser	GTGGAAGCCTTGCAGCCGGAGCGCAATGCCAGCCACAACCCACTGTTCCAGGTGCTGTTCAACCATCAGAGCGAGATACGCTCGGTGACGCCCGAGGTTCAGTTGGAGGACCTGCGTCTGGAAGGCCTGGCCTGGGACGGCCAGACTGCGCAGTTCGACCTGACGCTGGATATTCAGGAAGACGAAAACGGCATCTGGGCCTCCTTCGACTATGCCACCGATCTGTTCGACGCCTCCACCGTGGAACGCCTGGCCGGCCATTGGCGCAACCTGTTGCGCGGCATCGTCGCCAATGCGGGTCAGCGTATTGCTGAGGTGCCAATGCTTGACGCTGCCGAACAGCAGCAGATTGTTCGCGACTGGAACGCCACGGCTGCCGATTTCCCTGGTGAGCACTGC…	VEALQPERNASHNPLFQVLFNHQSEIRSVTPEVQLEDLRLEGLAWDGQTAQFDLTLDIQEDENGIWASFDYATDLFDASTVERLAGHWRNLLRGIVANAGQRIAEVPMLDAAEQQQIVRDWNATAADFPGEHCLHSLIEAQVQATPDAPALIFAAEQLSYAQLNARANQLAHRLREAGVGPDVLVGICVERSVDMVIGLLAIIKAGGAYVPLDPDYPEDRLAYMMQDSGIGLLLTQSALLQGLPVQVQSLCLDQEGDWLDGYSTANPINLSHPQNLAYVIYTSGSTGKPKGAGNSHRALVNRLHWMQKAYALDGSDTVLQKTPFSFDVSVWEFFWPLLTGARLAVALPGDHRDPERLVQTIREHQVTTLHFVPSMLQAFLTHPQVEGCNSLRRVVCSGE…
PF6_A_Orn	GTGGAAGCCTTGCAGCCGGAGCGCAATGCCAGCCACAACCCACTGTTCCAGGTGCTGTTCAACCATCAGAGCGAGATACGCTCGGTGACGCCCGAGGTTCAGTTGGAGGACCTGCGTCTGGAAGGCCTGGCCTGGGACGGCCAGACTGCGCAGTTCGACCTGACGCTGGATATTCAGGAAGACGAAAACGGCATCTGGGCCTCCTTCGACTATGCCACCGATCTGTTCGACGCCTCCACCGTGGAACGCCTGGCCGGCCATTGGCGCAACCTGTTGCGCGGCATCGTCGCCGACCCACGGCAGAATCTCAGCCAATTAAACCTGCTGGACAACGCCGAACGGCAACAGATTCTTCAACTGTGGAACCAGAGCGACGCCGGCTTCTCGGCCAAGCGCCTG…	VEALQPERNASHNPLFQVLFNHQSEIRSVTPEVQLEDLRLEGLAWDGQTAQFDLTLDIQEDENGIWASFDYATDLFDASTVERLAGHWRNLLRGIVADPRQNLSQLNLLDNAERQQILQLWNQSDAGFSAKRLVHELVADRAGETPEAVAVKFGEQQLTYGELDRQANRLAHALIARGVGPEVRVAIAMPRSAEIMVAFLAVMKAGGVYVPLDIEYPRDRLLYMMQDSRARLLLTHSAVQQRLPIPDGLEALAVDQAQAWSADDDTAPEVALDGDNLAYVIYTSGSTGMPKGVAVSHGPLVAHIIATGERYETSPADCELHFMSFAFDGSHEGWMHPLINGASVLIRDDSLWLPEYTYQQMHRHHVTMAVFPPVYLQQLAEHAERDGNPPKVRVYCFGG…
1_CP008696.1.cluster009_CA1	GTGGAAGCCTTGCAGCCGGAGCGCAATGCCAGCCACAACCCACTGTTCCAGGTGCTGTTCAACCATCAGAGCGAGATACGCTCGGTGACGCCCGAGGTTCAGTTGGAGGACCTGCGTCTGGAAGGCCTGGCCTGGGACGGCCAGACTGCGCAGTTCGACCTGACGCTGGATATTCAGGAAGACGAAAACGGCATCTGGGCCTCCTTCGACTATGCCACCGATCTGTTCGACGCCTCCACCGTGGAACGCCTGGCCGGCCATTGGCGCAACCTGTTGCGCGGCATCGTCGCCCAACCTGGGCAGCGCCTGGGGGACTTGCCGCTGCTGGCGGCCTCCGAGCAGAACAAGCTGCTGCACGAATGGGCCCCGGCGTCTGTCGAGTTCCCGAGCGAGCACGGT…	VEALQPERNASHNPLFQVLFNHQSEIRSVTPEVQLEDLRLEGLAWDGQTAQFDLTLDIQEDENGIWASFDYATDLFDASTVERLAGHWRNLLRGIVAQPGQRLGDLPLLAASEQNKLLHEWAPASVEFPSEHGVHQRVEAQARKNPEAEALLFAGQSLNYQALNARANRLAHKLIELGVGPEVRVGVAMQRTPEMVVALLAVLKAGGAYVPLDPDYPQDRLAHMLRDSQAQILLTESALLSLLPAVESLQTLQLDAQPGWLDGYSPDNPAPRATADNLAYVIYTSGSTGLPKGVAIAHRNVLALIDWSSRVYSADDLQGVLASTSICFDLSVWELFVTLSSGGFIVLARNALELPELVDRDRVRLINTVPSAIAALQRSGQIPPGVRIINLAGEPLKQA…
2_CP006852.1.cluster006_CA4	GTGGAAGCCTTGCAGCCGGAGCGCAATGCCAGCCACAACCCACTGTTCCAGGTGCTGTTCAACCATCAGAGCGAGATACGCTCGGTGACGCCCGAGGTTCAGTTGGAGGACCTGCGTCTGGAAGGCCTGGCCTGGGACGGCCAGACTGCGCAGTTCGACCTGACGCTGGATATTCAGGAAGACGAAAACGGCATCTGGGCCTCCTTCGACTATGCCACCGATCTGTTCGACGCCTCCACCGTGGAACGCCTGGCCGGCCATTGGCGCAACCTGTTGCGCGGCATCGTCGCCGACACCCAGCAGCGTATCGGCCAGTTACCGTTGCTGGATGACCAGGAACAGCAAGCAGTGATCCACGACTGGAACGCTACCGCTCGCGATTACCCGTCGCAGCGTTGC…	VEALQPERNASHNPLFQVLFNHQSEIRSVTPEVQLEDLRLEGLAWDGQTAQFDLTLDIQEDENGIWASFDYATDLFDASTVERLAGHWRNLLRGIVADTQQRIGQLPLLDDQEQQAVIHDWNATARDYPSQRCVHQLIEAQVARTPDAPALVFGQQRLSYAQLNRRANRLAHRLIAAGVGPDVLVGLALERSIEMVVGLLAVLKAGGAYVPLDPEYPRERLAYMLEDSGVKLLLTQAHLLQQLPIPQGLDHLVLGESWFEGYSDSNPGIVLDGENLAYVIYTSGSTGQPKGAGNRHSALTNRLQWMQEAYGLGASDTVLQKTPFSFDVSVWEFFWPLMSGARLVVAAPGDHRDPARLISVITAEQVTTVHFVPSMLQAFLQDAAVTRCQSLQRIVCSGE…
3_CP011507.1.cluster002_CA1	GTGGAAGCCTTGCAGCCGGAGCGCAATGCCAGCCACAACCCACTGTTCCAGGTGCTGTTCAACCATCAGAGCGAGATACGCTCGGTGACGCCCGAGGTTCAGTTGGAGGACCTGCGTCTGGAAGGCCTGGCCTGGGACGGCCAGACTGCGCAGTTCGACCTGACGCTGGATATTCAGGAAGACGAAAACGGCATCTGGGCCTCCTTCGACTATGCCACCGATCTGTTCGACGCCTCCACCGTGGAACGCCTGGCCGGCCATTGGCGCAACCTGTTGCGCGGCATCGTCGCCGATTGCGACGGCCGGGTTGGCGAACTGCCATTGCTGGACGATGCCCAATGGCAGCAACGGGTGCACGCCTGGAATAACACACACCAGGCGTTCCTACCGGATGTGGGT…	VEALQPERNASHNPLFQVLFNHQSEIRSVTPEVQLEDLRLEGLAWDGQTAQFDLTLDIQEDENGIWASFDYATDLFDASTVERLAGHWRNLLRGIVADCDGRVGELPLLDDAQWQQRVHAWNNTHQAFLPDVGVHRLLEAQAQARPDATALVCNGQALSYAQLNRRANRLAHRLRAAGVGPDVLVAVALDRSVDMVLALLATLKAGGAYVPLDPQFPADRLAFMLEDSRARVLLTAGDLHQRLPVAADQQVLFISEQEDARHSSDNPHVELSGEHLAYVIYTSGSTGKPKGVMVRHGALSSFTQGMADTLSIDADARLLSLTTFSFDIFALELYVPLSVGATVVLADKEVSLDPEAILSLLHDQAINVVQATPSTWRMLLDSERRAVLHGVKCLCGGEA…
4_CP003041.1.cluster006_CA2	GTGGAAGCCTTGCAGCCGGAGCGCAATGCCAGCCACAACCCACTGTTCCAGGTGCTGTTCAACCATCAGAGCGAGATACGCTCGGTGACGCCCGAGGTTCAGTTGGAGGACCTGCGTCTGGAAGGCCTGGCCTGGGACGGCCAGACTGCGCAGTTCGACCTGACGCTGGATATTCAGGAAGACGAAAACGGCATCTGGGCCTCCTTCGACTATGCCACCGATCTGTTCGACGCCTCCACCGTGGAACGCCTGGCCGGCCATTGGCGCAACCTGTTGCGCGGCATCGTCGCCAACCCACGACAGCAGCTCAGCCAGTTAAGCCTGCTGGACGCGACCGAACAACAACAGATCCTGCAACTGTGGAACCGCACGGAGTCTGGCTTTTCGGCCGAGCGCCTG…	VEALQPERNASHNPLFQVLFNHQSEIRSVTPEVQLEDLRLEGLAWDGQTAQFDLTLDIQEDENGIWASFDYATDLFDASTVERLAGHWRNLLRGIVANPRQQLSQLSLLDATEQQQILQLWNRTESGFSAERLVHELVGDRARETPDAVAVKFDAQTLTYGELDRQANRLAHALIARGVGPEVRVAIAMPRSAEIMVAFLAVMKAGGVYVPLDIEYPRDRLLYMMQDSRSKMLLTHSAVQHRLPIPDGLDVLAVDQVQAWSDYSDTAPTVALDGDNLAYVIYTSGSTGLPKGVAVSHGPLVAHIIATGERYETSPADCELHFMSFAFDGSHEGWMHPLINGASVLIRDDSLWLPEYTYEQMHRHNVTMAVFPPVYLQQLAEHAERDGNPPAVRVYCFGG…
5_AP013068.1.cluster003_CA1	GTGGAAGCCTTGCAGCCGGAGCGCAATGCCAGCCACAACCCACTGTTCCAGGTGCTGTTCAACCATCAGAGCGAGATACGCTCGGTGACGCCCGAGGTTCAGTTGGAGGACCTGCGTCTGGAAGGCCTGGCCTGGGACGGCCAGACTGCGCAGTTCGACCTGACGCTGGATATTCAGGAAGACGAAAACGGCATCTGGGCCTCCTTCGACTATGCCACCGATCTGTTCGACGCCTCCACCGTGGAACGCCTGGCCGGCCATTGGCGCAACCTGTTGCGCGGCATCGTCGCCAATCCCGAGCTGGCCGTGGGGGAACTGCCGCTGCTCGACGCGGAAGAACTCCGGCAACAGCTCCAAGGCTGGAATGCCACGGCCCGGGACTATGGCTGCGAGACCGTC…	VEALQPERNASHNPLFQVLFNHQSEIRSVTPEVQLEDLRLEGLAWDGQTAQFDLTLDIQEDENGIWASFDYATDLFDASTVERLAGHWRNLLRGIVANPELAVGELPLLDAEELRQQLQGWNATARDYGCETVHRLFEAQVASQPDAPALAFGTEHLSYAQLNARANRLAHKLRSLGVGPESLVGVACERSVELVVGLLAVLKAGGAYVPFDPEYPRDRLAYLFDDSAIRLLLTQSHLLGELPLPEGVTSLCLDQDSDALEAFSGANPEVPLAPNNLAYVIYTSGSTGKPKGAGNTHGALHNRLAWMQEAYALDAGDSVLQKTPFSFDVSVWEFFWPLMVGARLAVAAPGDHRDPSRLLALIEAHRVTTLHFVPSMLQAFVSQLALEEQGARQCASLKR…
6_CP010945.1.cluster006_CA1	GTGGAAGCCTTGCAGCCGGAGCGCAATGCCAGCCACAACCCACTGTTCCAGGTGCTGTTCAACCATCAGAGCGAGATACGCTCGGTGACGCCCGAGGTTCAGTTGGAGGACCTGCGTCTGGAAGGCCTGGCCTGGGACGGCCAGACTGCGCAGTTCGACCTGACGCTGGATATTCAGGAAGACGAAAACGGCATCTGGGCCTCCTTCGACTATGCCACCGATCTGTTCGACGCCTCCACCGTGGAACGCCTGGCCGGCCATTGGCGCAACCTGTTGCGCGGCATCGTCGCCCAACCGAAAACCGCCATCGGCGACCTGCAATTGTTGGCGCCCAGCGAACACGATCAGCAGGAAAACTGGAGCGCCGCACCGTGCACACCGGCCAGCCAATGGCTGCCG…	VEALQPERNASHNPLFQVLFNHQSEIRSVTPEVQLEDLRLEGLAWDGQTAQFDLTLDIQEDENGIWASFDYATDLFDASTVERLAGHWRNLLRGIVAQPKTAIGDLQLLAPSEHDQQENWSAAPCTPASQWLPELLGEQARLTPERTALMWDGGSLDFAELHAQANRLAHYLRDKGVGPDVCVAIAAERSPQLLIGLLAIIKAGGAYVPLDPDYPAERLAYMLRDSGVELLLTQTQLLDRLPATDGVSVIAMDALHLENWPSQAPGLHLHGDNLAYVIYTSGSTGQPKGVGNTHTALAERLQWMQNTYRLNDTDVLMQKAPISFDVSVWECFWPLITGARLLIAGPGEHRDPHRIAQLVQQYGVTTLHFVPPLLSLFIDEPLTAECTSLRRVFSGGEAL…
7_AM181176.4.cluster005_CA2	GTGGAAGCCTTGCAGCCGGAGCGCAATGCCAGCCACAACCCACTGTTCCAGGTGCTGTTCAACCATCAGAGCGAGATACGCTCGGTGACGCCCGAGGTTCAGTTGGAGGACCTGCGTCTGGAAGGCCTGGCCTGGGACGGCCAGACTGCGCAGTTCGACCTGACGCTGGATATTCAGGAAGACGAAAACGGCATCTGGGCCTCCTTCGACTATGCCACCGATCTGTTCGACGCCTCCACCGTGGAACGCCTGGCCGGCCATTGGCGCAACCTGTTGCGCGGCATCGTCGCCGAGCCGCAACGCCCGGTCGCCGCCTTGCCGCTGCTGATGCCGGCTGAATGGCAGCGCACCGTGGTCGAGTGGAACCGCACCGAAATGGACGTGCCGCAGCACCTGACG…	VEALQPERNASHNPLFQVLFNHQSEIRSVTPEVQLEDLRLEGLAWDGQTAQFDLTLDIQEDENGIWASFDYATDLFDASTVERLAGHWRNLLRGIVAEPQRPVAALPLLMPAEWQRTVVEWNRTEMDVPQHLTFAQLFEQQAERTPQRDALCFEGQRLSYAELNRRANQVAHYLRAQGVVANCPVALCVERSLELLIGLLGILKAGGAYVPLDPGYPAERLAYMLEDAQPALFLGQQGLLEQLGGDLPRLRLDADAALLAAQPESNPAALAGPDDLAYIMYTSGSTGKPKGTLVTHTSVVNLAWARIHGLYRRYTDQPMRTSFNYSFAFDSSVAELILLLDGHSLYLTPEDVRYDPAALAQFFQETRLDAFECTPAQLKSLLETDGVRRGETYLPRFVL…
8_CP000680.1.cluster003_CA3	GTGGAAGCCTTGCAGCCGGAGCGCAATGCCAGCCACAACCCACTGTTCCAGGTGCTGTTCAACCATCAGAGCGAGATACGCTCGGTGACGCCCGAGGTTCAGTTGGAGGACCTGCGTCTGGAAGGCCTGGCCTGGGACGGCCAGACTGCGCAGTTCGACCTGACGCTGGATATTCAGGAAGACGAAAACGGCATCTGGGCCTCCTTCGACTATGCCACCGATCTGTTCGACGCCTCCACCGTGGAACGCCTGGCCGGCCATTGGCGCAACCTGTTGCGCGGCATCGTCGCCATGCCACAGGCGTCGCTGGCTGATCTGCCATTGTTGAGTGAATCGGAGGTGGCCGAGGTCGAGGCCTGGAACGCCCCAATACCCGTTCCGAACAGCATTCAGCTCTTG…	VEALQPERNASHNPLFQVLFNHQSEIRSVTPEVQLEDLRLEGLAWDGQTAQFDLTLDIQEDENGIWASFDYATDLFDASTVERLAGHWRNLLRGIVAMPQASLADLPLLSESEVAEVEAWNAPIPVPNSIQLLPERIAEQARLRPTAIALVHGQQRLSFAELEARANCLAHQLIARGVGAEVRVGVALERGIELFVALLAVLKAGGAYVPLDPDYPGERLRYMLEDAGVKLLLSHQAALPRLPEVAGIEVLDLDHLPLNDQPEQAPEVNIHHEQLAYLIYTSGSTGKPKGVAVAHGAIAMHCQAIGERYELTAEDRELHFLSVSFDGAHERWLTPLSHGARVVIRDQQLWSVQQTYDCLIEEGISVVALPPSYLRQLAEWAEQCGKAPGVKTYCFAGEA…
9_CP011972.1.cluster002_CA4	GTGGAAGCCTTGCAGCCGGAGCGCAATGCCAGCCACAACCCACTGTTCCAGGTGCTGTTCAACCATCAGAGCGAGATACGCTCGGTGACGCCCGAGGTTCAGTTGGAGGACCTGCGTCTGGAAGGCCTGGCCTGGGACGGCCAGACTGCGCAGTTCGACCTGACGCTGGATATTCAGGAAGACGAAAACGGCATCTGGGCCTCCTTCGACTATGCCACCGATCTGTTCGACGCCTCCACCGTGGAACGCCTGGCCGGCCATTGGCGCAACCTGTTGCGCGGCATCGTCGCCGCACCGGATGCGCCATTGTTCAGCCTCGGCGCGCTGACGGTCGAGCTGCCTGGCGAAGTGCGCGAGCCCGCGCCTCAGGTGCTGCAGCTCTGGGACCGGCAGGTCGAA…	VEALQPERNASHNPLFQVLFNHQSEIRSVTPEVQLEDLRLEGLAWDGQTAQFDLTLDIQEDENGIWASFDYATDLFDASTVERLAGHWRNLLRGIVAAPDAPLFSLGALTVELPGEVREPAPQVLQLWDRQVESQPDALAARCLDRTLNTRALDQAANQLAHHLIGRGVCESQPVAVLMERSLDWLTAVLAIFKAGGVYMPLDIKAPDARLQQMLSNAKAKVLLCAEGDVRQTSLDVAGCEGLAWTPALWQDLPVSRPDITLSADSAAYVIHTSGSTGQPKGVVVSQGALASYVHGVLEQLQLAPEASMALVSTIAADLGHTVLFGALCSGRTLHVLTESLGFDPDAFAAYMAEHQVGVLKIVPGHLAALLQAAQPADVLPQHALIVGGEACSPALVEQ…
Sequences of partial A-domain substitutions into PvdD
1_Thr_A185_Lys	CCACTAGTGGAAGCCTTGCAGCCGGAGCGCAATGCCAGCCACAACCCACTGTTCCAGGTGCTGTTCAACCATCAGAGCGAGATACGCTCGGTGACGCCCGAGGTTCAGTTGGAGGACCTGCGTCTGGAAGGCCTGGCCTGGGACGGCCAGACTGCGCAGTTCGACCTGACGCTGGATATTCAGGAAGACGAAAACGGCATCTGGGCCTCCTTCGACTATGCCACCGATCTGTTCGACGCCTCCACCGTGGAACGCCTGGCCGGCCATTGGCGCAACCTGTTGCGCGGCATCGTCGCCAACCCACGACAGCGGCTCGGCGAGTTGCCGCTGCTGGATGCGCCGGAGCGCCGGCAGACCCTCTCCGAATGGAACCCGGCCCAGCGCGAGTGCGCGGTGCAG…	PLVEALQPERNASHNPLFQVLFNHQSEIRSVTPEVQLEDLRLEGLAWDGQTAQFDLTLDIQEDENGIWASFDYATDLFDASTVERLAGHWRNLLRGIVANPRQRLGELPLLDAPERRQTLSEWNPAQRECAVQGTLQQRFEEQARQRPQAVALILDEQRLSYGELNARANRLAHCLIARGVGADVPVGLALERSLDMLVGLLAILKAGGAYLPLDPAAPEERLAHILDDSGVRLLLTQGHLLERLPRQAGVEVLAIDGLVLDGYAESDPLPTLSADNLAYVIYTSGSTGKPKGVAISHAALAQFSRIASGYSALTPEDRILQFATLSFDGFVEQLYPALTRGACVVLRGGDLWDTGELYRQIVEQGVTLADLPTAYWNLFLLDALAEPRRSYGALRQIH…
1_Thr_A185_Ser	CCACTAGTGGAAGCCTTGCAGCCGGAGCGCAATGCCAGCCACAACCCACTGTTCCAGGTGCTGTTCAACCATCAGAGCGAGATACGCTCGGTGACGCCCGAGGTTCAGTTGGAGGACCTGCGTCTGGAAGGCCTGGCCTGGGACGGCCAGACTGCGCAGTTCGACCTGACGCTGGATATTCAGGAAGACGAAAACGGCATCTGGGCCTCCTTCGACTATGCCACCGATCTGTTCGACGCCTCCACCGTGGAACGCCTGGCCGGCCATTGGCGCAACCTGTTGCGCGGCATCGTCGCCAACCCACGACAGCGGCTCGGCGAGTTGCCGCTGCTGGATGCGCCGGAGCGCCGGCAGACCCTCTCCGAATGGAACCCGGCCCAGCGCGAGTGCGCGGTGCAG…	PLVEALQPERNASHNPLFQVLFNHQSEIRSVTPEVQLEDLRLEGLAWDGQTAQFDLTLDIQEDENGIWASFDYATDLFDASTVERLAGHWRNLLRGIVANPRQRLGELPLLDAPERRQTLSEWNPAQRECAVQGTLQQRFEEQARQRPQAVALILDEQRLSYGELNARANRLAHCLIARGVGADVPVGLALERSLDMLVGLLAILKAGGAYLPLDPAAPEERLAHILDDSGVRLLLTQGHLLERLPRQAGVEVLAIDGLVLDGYAESDPLPTLSADNLAYVIYTSGSTGQPKGAGNRHSALTNRLQWMQEAYGLGASDTVLQKTPFSFDVSVWEFFWPLMSGARLVVAAPGDHRDPARLISVITAEQVTTVHFVPSMLQAFLQDAAVTRCQSLQRIVCS…
2_Thr_I167_Lys	CCACTAGTGGAAGCCTTGCAGCCGGAGCGCAATGCCAGCCACAACCCACTGTTCCAGGTGCTGTTCAACCATCAGAGCGAGATACGCTCGGTGACGCCCGAGGTTCAGTTGGAGGACCTGCGTCTGGAAGGCCTGGCCTGGGACGGCCAGACTGCGCAGTTCGACCTGACGCTGGATATTCAGGAAGACGAAAACGGCATCTGGGCCTCCTTCGACTATGCCACCGATCTGTTCGACGCCTCCACCGTGGAACGCCTGGCCGGCCATTGGCGCAACCTGTTGCGCGGCATCGTCGCCAACCCACGACAGCGGCTCGGCGAGTTGCCGCTGCTGGATGCGCCGGAGCGCCGGCAGACCCTCTCCGAATGGAACCCGGCCCAGCGCGAGTGCGCGGTGCAG…	PLVEALQPERNASHNPLFQVLFNHQSEIRSVTPEVQLEDLRLEGLAWDGQTAQFDLTLDIQEDENGIWASFDYATDLFDASTVERLAGHWRNLLRGIVANPRQRLGELPLLDAPERRQTLSEWNPAQRECAVQGTLQQRFEEQARQRPQAVALILDEQRLSYGELNARANRLAHCLIARGVGADVPVGLALERSLDMLVGLLAILKAGGAYLPLDPAAPEERLAHILDDSGVRLLLTQGHLLERLPRQAGVEVLAIDGLVLDGSVSTDDPVVNLRPENLAYVIYTSGSTGKPKGVAISHAALAQFSRIASGYSALTPEDRILQFATLSFDGFVEQLYPALTRGACVVLRGGDLWDTGELYRQIVEQGVTLADLPTAYWNLFLLDALAEPRRSYGALRQI…
2_Thr_I167_Ser	CCACTAGTGGAAGCCTTGCAGCCGGAGCGCAATGCCAGCCACAACCCACTGTTCCAGGTGCTGTTCAACCATCAGAGCGAGATACGCTCGGTGACGCCCGAGGTTCAGTTGGAGGACCTGCGTCTGGAAGGCCTGGCCTGGGACGGCCAGACTGCGCAGTTCGACCTGACGCTGGATATTCAGGAAGACGAAAACGGCATCTGGGCCTCCTTCGACTATGCCACCGATCTGTTCGACGCCTCCACCGTGGAACGCCTGGCCGGCCATTGGCGCAACCTGTTGCGCGGCATCGTCGCCAACCCACGACAGCGGCTCGGCGAGTTGCCGCTGCTGGATGCGCCGGAGCGCCGGCAGACCCTCTCCGAATGGAACCCGGCCCAGCGCGAGTGCGCGGTGCAG…	PLVEALQPERNASHNPLFQVLFNHQSEIRSVTPEVQLEDLRLEGLAWDGQTAQFDLTLDIQEDENGIWASFDYATDLFDASTVERLAGHWRNLLRGIVANPRQRLGELPLLDAPERRQTLSEWNPAQRECAVQGTLQQRFEEQARQRPQAVALILDEQRLSYGELNARANRLAHCLIARGVGADVPVGLALERSLDMLVGLLAILKAGGAYLPLDPAAPEERLAHILDDSGVRLLLTQGHLLERLPRQAGVEVLAIDGLVLDGYSDSNPGIVLDGENLAYVIYTSGSTGQPKGAGNRHSALTNRLQWMQEAYGLGASDTVLQKTPFSFDVSVWEFFWPLMSGARLVVAAPGDHRDPARLISVITAEQVTTVHFVPSMLQAFLQDAAVTRCQSLQRIVCS…
3_Thr_K205_Lys_A322_Thr	CCACTAGTGGAAGCCTTGCAGCCGGAGCGCAATGCCAGCCACAACCCACTGTTCCAGGTGCTGTTCAACCATCAGAGCGAGATACGCTCGGTGACGCCCGAGGTTCAGTTGGAGGACCTGCGTCTGGAAGGCCTGGCCTGGGACGGCCAGACTGCGCAGTTCGACCTGACGCTGGATATTCAGGAAGACGAAAACGGCATCTGGGCCTCCTTCGACTATGCCACCGATCTGTTCGACGCCTCCACCGTGGAACGCCTGGCCGGCCATTGGCGCAACCTGTTGCGCGGCATCGTCGCCAACCCACGACAGCGGCTCGGCGAGTTGCCGCTGCTGGATGCGCCGGAGCGCCGGCAGACCCTCTCCGAATGGAACCCGGCCCAGCGCGAGTGCGCGGTGCAG…	PLVEALQPERNASHNPLFQVLFNHQSEIRSVTPEVQLEDLRLEGLAWDGQTAQFDLTLDIQEDENGIWASFDYATDLFDASTVERLAGHWRNLLRGIVANPRQRLGELPLLDAPERRQTLSEWNPAQRECAVQGTLQQRFEEQARQRPQAVALILDEQRLSYGELNARANRLAHCLIARGVGADVPVGLALERSLDMLVGLLAILKAGGAYLPLDPAAPEERLAHILDDSGVRLLLTQGHLLERLPRQAGVEVLAIDGLVLDGYAESDPLPTLSADNLAYVIYTSGSTGKPKGTLLTHAALAQFSRIASGYSALTPEDRILQFATLSFDGFVEQLYPALTRGACVVLRGGDLWDTGELYRQIVEQGVTLADLPTAYWNLFLLDALAEPRRSYGALRQIH…
3_Thr_K205_Ser_A322_Thr	CCACTAGTGGAAGCCTTGCAGCCGGAGCGCAATGCCAGCCACAACCCACTGTTCCAGGTGCTGTTCAACCATCAGAGCGAGATACGCTCGGTGACGCCCGAGGTTCAGTTGGAGGACCTGCGTCTGGAAGGCCTGGCCTGGGACGGCCAGACTGCGCAGTTCGACCTGACGCTGGATATTCAGGAAGACGAAAACGGCATCTGGGCCTCCTTCGACTATGCCACCGATCTGTTCGACGCCTCCACCGTGGAACGCCTGGCCGGCCATTGGCGCAACCTGTTGCGCGGCATCGTCGCCAACCCACGACAGCGGCTCGGCGAGTTGCCGCTGCTGGATGCGCCGGAGCGCCGGCAGACCCTCTCCGAATGGAACCCGGCCCAGCGCGAGTGCGCGGTGCAG…	PLVEALQPERNASHNPLFQVLFNHQSEIRSVTPEVQLEDLRLEGLAWDGQTAQFDLTLDIQEDENGIWASFDYATDLFDASTVERLAGHWRNLLRGIVANPRQRLGELPLLDAPERRQTLSEWNPAQRECAVQGTLQQRFEEQARQRPQAVALILDEQRLSYGELNARANRLAHCLIARGVGADVPVGLALERSLDMLVGLLAILKAGGAYLPLDPAAPEERLAHILDDSGVRLLLTQGHLLERLPRQAGVEVLAIDGLVLDGYAESDPLPTLSADNLAYVIYTSGSTGKPKGTLLTHSALTNRLQWMQEAYGLGASDTVLQKTPFSFDVSVWEFFWPLMSGARLVVAAPGDHRDPARLISVITAEQVTTVHFVPSMLQAFLQDAAVTRCQSLQRIVCS…
4_Thr_S233_Lys	CCACTAGTGGAAGCCTTGCAGCCGGAGCGCAATGCCAGCCACAACCCACTGTTCCAGGTGCTGTTCAACCATCAGAGCGAGATACGCTCGGTGACGCCCGAGGTTCAGTTGGAGGACCTGCGTCTGGAAGGCCTGGCCTGGGACGGCCAGACTGCGCAGTTCGACCTGACGCTGGATATTCAGGAAGACGAAAACGGCATCTGGGCCTCCTTCGACTATGCCACCGATCTGTTCGACGCCTCCACCGTGGAACGCCTGGCCGGCCATTGGCGCAACCTGTTGCGCGGCATCGTCGCCAACCCACGACAGCGGCTCGGCGAGTTGCCGCTGCTGGATGCGCCGGAGCGCCGGCAGACCCTCTCCGAATGGAACCCGGCCCAGCGCGAGTGCGCGGTGCAG…	PLVEALQPERNASHNPLFQVLFNHQSEIRSVTPEVQLEDLRLEGLAWDGQTAQFDLTLDIQEDENGIWASFDYATDLFDASTVERLAGHWRNLLRGIVANPRQRLGELPLLDAPERRQTLSEWNPAQRECAVQGTLQQRFEEQARQRPQAVALILDEQRLSYGELNARANRLAHCLIARGVGADVPVGLALERSLDMLVGLLAILKAGGAYLPLDPAAPEERLAHILDDSGVRLLLTQGHLLERLPRQAGVEVLAIDGLVLDGYAESDPLPTLSADNLAYVIYTSGSTGKPKGTLLTHRNALRLFSATEAWFGFDERDVWTLFHSYAFDGFVEQLYPALTRGACVVLRGGDLWDTGELYRQIVEQGVTLADLPTAYWNLFLLDALAEPRRSYGALRQIH…
4_Thr_S233_Ser	CCACTAGTGGAAGCCTTGCAGCCGGAGCGCAATGCCAGCCACAACCCACTGTTCCAGGTGCTGTTCAACCATCAGAGCGAGATACGCTCGGTGACGCCCGAGGTTCAGTTGGAGGACCTGCGTCTGGAAGGCCTGGCCTGGGACGGCCAGACTGCGCAGTTCGACCTGACGCTGGATATTCAGGAAGACGAAAACGGCATCTGGGCCTCCTTCGACTATGCCACCGATCTGTTCGACGCCTCCACCGTGGAACGCCTGGCCGGCCATTGGCGCAACCTGTTGCGCGGCATCGTCGCCAACCCACGACAGCGGCTCGGCGAGTTGCCGCTGCTGGATGCGCCGGAGCGCCGGCAGACCCTCTCCGAATGGAACCCGGCCCAGCGCGAGTGCGCGGTGCAG…	PLVEALQPERNASHNPLFQVLFNHQSEIRSVTPEVQLEDLRLEGLAWDGQTAQFDLTLDIQEDENGIWASFDYATDLFDASTVERLAGHWRNLLRGIVANPRQRLGELPLLDAPERRQTLSEWNPAQRECAVQGTLQQRFEEQARQRPQAVALILDEQRLSYGELNARANRLAHCLIARGVGADVPVGLALERSLDMLVGLLAILKAGGAYLPLDPAAPEERLAHILDDSGVRLLLTQGHLLERLPRQAGVEVLAIDGLVLDGYAESDPLPTLSADNLAYVIYTSGSTGKPKGTLLTHRNALRLFSATEAWFGFDERDVWTLFHSYAFDVSVWEFFWPLMSGARLVVAAPGDHRDPARLISVITAEQVTTVHFVPSMLQAFLQDAAVTRCQSLQRIVCS…
5_Thr_S233_Lys_A332_Thr	CCACTAGTGGAAGCCTTGCAGCCGGAGCGCAATGCCAGCCACAACCCACTGTTCCAGGTGCTGTTCAACCATCAGAGCGAGATACGCTCGGTGACGCCCGAGGTTCAGTTGGAGGACCTGCGTCTGGAAGGCCTGGCCTGGGACGGCCAGACTGCGCAGTTCGACCTGACGCTGGATATTCAGGAAGACGAAAACGGCATCTGGGCCTCCTTCGACTATGCCACCGATCTGTTCGACGCCTCCACCGTGGAACGCCTGGCCGGCCATTGGCGCAACCTGTTGCGCGGCATCGTCGCCAACCCACGACAGCGGCTCGGCGAGTTGCCGCTGCTGGATGCGCCGGAGCGCCGGCAGACCCTCTCCGAATGGAACCCGGCCCAGCGCGAGTGCGCGGTGCAG…	PLVEALQPERNASHNPLFQVLFNHQSEIRSVTPEVQLEDLRLEGLAWDGQTAQFDLTLDIQEDENGIWASFDYATDLFDASTVERLAGHWRNLLRGIVANPRQRLGELPLLDAPERRQTLSEWNPAQRECAVQGTLQQRFEEQARQRPQAVALILDEQRLSYGELNARANRLAHCLIARGVGADVPVGLALERSLDMLVGLLAILKAGGAYLPLDPAAPEERLAHILDDSGVRLLLTQGHLLERLPRQAGVEVLAIDGLVLDGYAESDPLPTLSADNLAYVIYTSGSTGKPKGTLLTHRNALRLFSATEAWFGFDERDVWTLFHSYAFDGFVEQLYPALTRGACVVLRGGDLWDTGELYRQIVEQGVTLADLPTAYWNLFLLDALAEPRRSYGALRQIH…
5_Thr_S233_Ser_A332_Thr	CCACTAGTGGAAGCCTTGCAGCCGGAGCGCAATGCCAGCCACAACCCACTGTTCCAGGTGCTGTTCAACCATCAGAGCGAGATACGCTCGGTGACGCCCGAGGTTCAGTTGGAGGACCTGCGTCTGGAAGGCCTGGCCTGGGACGGCCAGACTGCGCAGTTCGACCTGACGCTGGATATTCAGGAAGACGAAAACGGCATCTGGGCCTCCTTCGACTATGCCACCGATCTGTTCGACGCCTCCACCGTGGAACGCCTGGCCGGCCATTGGCGCAACCTGTTGCGCGGCATCGTCGCCAACCCACGACAGCGGCTCGGCGAGTTGCCGCTGCTGGATGCGCCGGAGCGCCGGCAGACCCTCTCCGAATGGAACCCGGCCCAGCGCGAGTGCGCGGTGCAG…	PLVEALQPERNASHNPLFQVLFNHQSEIRSVTPEVQLEDLRLEGLAWDGQTAQFDLTLDIQEDENGIWASFDYATDLFDASTVERLAGHWRNLLRGIVANPRQRLGELPLLDAPERRQTLSEWNPAQRECAVQGTLQQRFEEQARQRPQAVALILDEQRLSYGELNARANRLAHCLIARGVGADVPVGLALERSLDMLVGLLAILKAGGAYLPLDPAAPEERLAHILDDSGVRLLLTQGHLLERLPRQAGVEVLAIDGLVLDGYAESDPLPTLSADNLAYVIYTSGSTGKPKGTLLTHRNALRLFSATEAWFGFDERDVWTLFHSYAFDVSVWEFFWPLMSGARLVVAAPGDHRDPARLISVITAEQVTTVHFVPSMLQAFLQDAAVTRCQSLQRIVCS…
6_Thr_T221_Lys_I352_Thr	CCACTAGTGGAAGCCTTGCAGCCGGAGCGCAATGCCAGCCACAACCCACTGTTCCAGGTGCTGTTCAACCATCAGAGCGAGATACGCTCGGTGACGCCCGAGGTTCAGTTGGAGGACCTGCGTCTGGAAGGCCTGGCCTGGGACGGCCAGACTGCGCAGTTCGACCTGACGCTGGATATTCAGGAAGACGAAAACGGCATCTGGGCCTCCTTCGACTATGCCACCGATCTGTTCGACGCCTCCACCGTGGAACGCCTGGCCGGCCATTGGCGCAACCTGTTGCGCGGCATCGTCGCCAACCCACGACAGCGGCTCGGCGAGTTGCCGCTGCTGGATGCGCCGGAGCGCCGGCAGACCCTCTCCGAATGGAACCCGGCCCAGCGCGAGTGCGCGGTGCAG…	PLVEALQPERNASHNPLFQVLFNHQSEIRSVTPEVQLEDLRLEGLAWDGQTAQFDLTLDIQEDENGIWASFDYATDLFDASTVERLAGHWRNLLRGIVANPRQRLGELPLLDAPERRQTLSEWNPAQRECAVQGTLQQRFEEQARQRPQAVALILDEQRLSYGELNARANRLAHCLIARGVGADVPVGLALERSLDMLVGLLAILKAGGAYLPLDPAAPEERLAHILDDSGVRLLLTQGHLLERLPRQAGVEVLAIDGLVLDGYAESDPLPTLSADNLAYVIYTSGSTGKPKGTLLTHRNALRLFSATEAWFGFTPEDRILQFATLSFDGFVEQLYPALTRGACVVLRGGDLWDTGELYRQIVEQGVTLADLPTAYWNLFLLDALAEPRRSYGALRQIH…
6_Thr_T221_Ser_I352_Thr	CCACTAGTGGAAGCCTTGCAGCCGGAGCGCAATGCCAGCCACAACCCACTGTTCCAGGTGCTGTTCAACCATCAGAGCGAGATACGCTCGGTGACGCCCGAGGTTCAGTTGGAGGACCTGCGTCTGGAAGGCCTGGCCTGGGACGGCCAGACTGCGCAGTTCGACCTGACGCTGGATATTCAGGAAGACGAAAACGGCATCTGGGCCTCCTTCGACTATGCCACCGATCTGTTCGACGCCTCCACCGTGGAACGCCTGGCCGGCCATTGGCGCAACCTGTTGCGCGGCATCGTCGCCAACCCACGACAGCGGCTCGGCGAGTTGCCGCTGCTGGATGCGCCGGAGCGCCGGCAGACCCTCTCCGAATGGAACCCGGCCCAGCGCGAGTGCGCGGTGCAG…	PLVEALQPERNASHNPLFQVLFNHQSEIRSVTPEVQLEDLRLEGLAWDGQTAQFDLTLDIQEDENGIWASFDYATDLFDASTVERLAGHWRNLLRGIVANPRQRLGELPLLDAPERRQTLSEWNPAQRECAVQGTLQQRFEEQARQRPQAVALILDEQRLSYGELNARANRLAHCLIARGVGADVPVGLALERSLDMLVGLLAILKAGGAYLPLDPAAPEERLAHILDDSGVRLLLTQGHLLERLPRQAGVEVLAIDGLVLDGYAESDPLPTLSADNLAYVIYTSGSTGKPKGTLLTHRNALRLFSATEAWFGFGASDTVLQKTPFSFDVSVWEFFWPLMSGARLVVAAPGDHRDPARLISVITAEQVTTVHFVPSMLQAFLQDAAVTRCQSLQRIVCS…
Sequences for PheATE and ProC-TTe	DNA (bold regions part of restriction site)	Amino acid
Sequence inserted into pACYCDuet-1 to create pACYCDuet::PheATE	ACCATGGTGGCGAACCAGGCTAATCTGATCGATAATAAACGTGAGCTGGAGCAGCACGCCCTGGTTCCTTATGCGCAAGGTAAATCCATCCACCAGCTGTTCGAAGAACAGGCTGAAGCGTTCCCGGATCGCGTGGCGATCGTATTCGAAAACCGCCGTCTGAGCTATCAAGAACTGAACCGTAAAGCGAACCAACTGGCCCGTGCTCTGCTGGAGAAAGGTGTGCAAACTGACTCGATCGTGGGCGTAATGATGGAAAAATCCATCGAAAATGTGATCGCGATTCTGGCGGTACTGAAGGCTGGCGGCGCATATGTGCCGATTGATATTGAATATCCGCGCGACCGTATTCAATACATCCTGCAAGACTCTCAAACCAAAATCGTCCTGACACAGAAA…	MVANQANLIDNKRELEQHALVPYAQGKSIHQLFEEQAEAFPDRVAIVFENRRLSYQELNRKANQLARALLEKGVQTDSIVGVMMEKSIENVIAILAVLKAGGAYVPIDIEYPRDRIQYILQDSQTKIVLTQKSVSQLVHDVGYSGEVVVLDEEQLDARETANLHQPSKPTDLAYVIYTSGTTGKPKGTMLEHKGIANLQSFFQNSFGVTEQDRIGLFASMSFDASVWEMFMALLSGASLYILSKQTIHDFAAFEHYLSENELTIITLPPTYLTHLTPERITSLRIMITAGSASSAPLVNKWKDKLRYINAYGPTETSICATIWEAPSNQLSVQSVPIGKPIQNTHIYIVNEDLQLLPTGSEGELCIGGVGLARGYWNRPDLTAEKFVDNPFVPGEKMYR…
Sequence inserted into pET28a to create pET-28a::ProC-TTe	ACCATGGGCGTCTTTAGCAAAGAACAAGTGCAGGATATGTACGCACTTACCCCTATGCAAGAAGGCATGCTGTTTCACGCTTTACTGGACCAGGAACATAACAGTCACCTTGTCCAGATGTCTATCTCCCTCCAGGGGGATCTCGATGTGGGTCTGTTCACAGATTCACTGCATGTACTGGTAGAGCGCTACGATGTCTTTCGTACGCTGTTCCTATACGAGAAACTGAAGCAGCCTCTGCAGGTTGTACTGAAACAGCGTCCGATCCCAATTGAATTTTACGATCTGTCCGCTTGCGATGAGTCTGAAAAACAGCTGCGTTACACCCAGTACAAGCGTGCCGACCAGGAGCGTACCTTCCACCTGGCGAAAGACCCGCTGATGCGTGTAGCCCTGTTC…	MGVFSKEQVQDMYALTPMQEGMLFHALLDQEHNSHLVQMSISLQGDLDVGLFTDSLHVLVERYDVFRTLFLYEKLKQPLQVVLKQRPIPIEFYDLSACDESEKQLRYTQYKRADQERTFHLAKDPLMRVALFQMSQHDYQVIWSFHHILMDGWCFSIIFDDLLAIYLSLQNKTALSLEPVQPYSRFINWLEKQNKQAALNYWSDYLEAYEQKTTLPKKEAAFAKAFQPTQYRFSLNRTLTKQLGTIASQNQVTLSTVIQTIWGVLLQKYNAAHDVLFGSVVSGRPTDIVGIDKMVGLFINTIPFRVQAKAGQTFSELLQAVHKRTLQSQPYEHVPLYDIQTQSVLKQELIDHLLVIENYPLVEALQKKALNQQIGFTITAVEMFEPTNYDLTVMVMPKE…
Sequences of A domain substitutions into ProCATTe	DNA (bold regions part of restriction site)	Amino acid
TycB1_Pro	ACGCTAGCGGGCCACCTGCAGCAGATCGCAGACTGCGTTGCGAACAACTCCGGTGTGGAACTGTGTCAAATTCCGCTGCTGACCGAAGCGGAAACCAGCCAGCTGCTTGCAAAACGCACCGAGACCGCGGCCGACTACCCGGCGGCTACCATGCACGAGCTGTTTTCCCGCCAGGCTGAAAAAACCCCGGAACAGGTTGCAGTGGTTTTCGCAGATCAGCACCTGACCTACCGTGAACTGGACGAAAAATCCAATCAGCTGGCGCGTTTTCTGCGCAAAAAAGGTATCGGGACCGGTTCCTTGGTTGGCACGCTGCTGGATCGTTCTCTGGACATGATCGTTGGCATCCTGGGCGTTCTGAAAGCTGGTGGTGCGTTCGTGCCGATTGATCCAGAACTG…	TLAGHLQQIADCVANNSGVELCQIPLLTEAETSQLLAKRTETAADYPAATMHELFSRQAEKTPEQVAVVFADQHLTYRELDEKSNQLARFLRKKGIGTGSLVGTLLDRSLDMIVGILGVLKAGGAFVPIDPELPAERIAYMLTHSRVPLVVTQNHLRAKVTTPTETIDINTAVIGEESRAPIESLNQPHDLFYIIYTSGTTGQPKGVMLEHRNMANLMHFTFDQTNIAFHEKVLQYTTCSFDVCYQEIFSTLLSGGQLYLITNELRRHVEKLFAFIQEKQISILSLPVSFLKFIFNEQDYAQSFPRCVKHIITAGEQLVVTHELQKYLRQHRVFLHNHYGPSETHVVTTCTMDPGQAIPELPPIGKPISNTGIYILDEGLQLKPEGIVGELYISGANVG…
TycC6_Leu	ACGCTAGCGGGCCACCTGCAGCAGATCGCAGACTGCGTTGCGAACAACCCGCATATCCGTCTGGGCGAAATCGACATGCTGCTGCCGGAAGAAAAACAGCAAATCCTGGCCGGCTTCAACGACACCGCTGTCTCTTACGCGCTGGACAAAACACTGCACCAGCTGTTCGAAGAGCAGGTTGACAAAACCCCGGACCAGGCGGCTCTGCTGTTCTCCGAACAAAGCCTGACCTACTCTGAACTGAACGAGCGCGCAAACCGTCTGGCTCGCGTGCTGCGTGCCAAAGGTGTAGGTCCAGACCGCCTCGTTGCTATTATGGCAGAGCGTTCCCCGGAGATGGTTATCGGTATCCTCGGCATCCTGAAAGCAGGTGGCGCGTACGTTCCGGTGGACCCGGGC…	TLAGHLQQIADCVANNPHIRLGEIDMLLPEEKQQILAGFNDTAVSYALDKTLHQLFEEQVDKTPDQAALLFSEQSLTYSELNERANRLARVLRAKGVGPDRLVAIMAERSPEMVIGILGILKAGGAYVPVDPGYPQERIQYLLEDSNAALLLSQAHLLPLLAQVSSELPECLDLNAELDAGLSGSNLPAVNQPTDLAYVIYTSGTTGKPKGVMIPHQGIVNCLQWRRDEYGFGPSDKALQVFSFAFDGFVASLFAPLLGGATCVLPQEAAAKDPVALKKLMAATEVTHYYGVPSLFQAILDCSTTTDFNQLRCVTLGGEKLPVQLVQKTKEKHPAIEINNEYGPTENSVVTTISRSIEAGQAITIGRPLANVQVYIVDEQHHLQPIGVVGELCIGGAGL…
SrfAC_Leu	ACGCTAGCGGGCCACCTGCAGCAGATCGCAGACTGCGTTGCGAACAACCCGGATCAGCCGGTGAGCACCATCAACCTGGTTGATGATCGCGAACGCGAATTCCTGCTGACCGGTCTGAACCCGCCTGCTCAGGCTCATGAAACTAAACCGCTGACTTACTGGTTCAAAGAAGCTGTAAACGCTAACCCGGACGCGCCAGCTCTCACCTATAGCGGTCAAACGCTTTCTTACCGTGAACTCGACGAAGAAGCTAACCGTATCGCTCGTCGTCTGCAGAAGCACGGCGCGGGCAAAGGCTCTGTTGTGGCCCTGTACACCAAACGTAGTCTGGAACTGGTTATCGGCATCTTGGGTGTGCTGAAAGCGGGCGCTGCATACCTGCCAGTAGACCCGAAACTG…	TLAGHLQQIADCVANNPDQPVSTINLVDDREREFLLTGLNPPAQAHETKPLTYWFKEAVNANPDAPALTYSGQTLSYRELDEEANRIARRLQKHGAGKGSVVALYTKRSLELVIGILGVLKAGAAYLPVDPKLPEDRISYMLADSAAACLLTHQEMKEQAAELPYTGTTLFIDDQTRFEEQASDPATAIDPNDPAYIMYTSGTTGKPKGNITTHANIQGLVKHVDYMAFSDQDTFLSVSNYAFDAFTFDFYASMLNAARLIIADEHTLLDTERLTDLILQENVNVMFATTALFNLLTDAGEDWMKGLRCILFGGERASVPHVRKALRIMGPGKLINCYGPTEGTVFATAHVVHDLPDSISSLPIGKPISNASVYILNEQSQLQPFGAVGELCISGMGVS…
NZ_CP020028.1.cluster004_Leu_CA1	ACGCTAGCGGGCCACCTGCAGCAGATCGCAGACTGCGTTGCGAACTGCCCGAAAATGCGCATCGAAGACATCGAAATCGTGCCGGAAGAAGAGGGTAGCCTGCTGCTGCACGATTTCAACCGTACCGAAGCGGAATACCCGAAAGACCAGACTATCAACGCGCTGTTCGAAGAACGTGCGGAACAGCGCGCAGATCACCCGGCCCTGGTGTGGGGGGAACAAACCCTGACCTACCGTGAACTCAATGAACAGGCTAACCGCCTGGCTAAAGTCCTGCGCGCCCGTGGGGTGAAAGCCGATGATATCGTTGCGATCATGACCGAACGTAGTATGGAAATGGTTATCGGAATTCTGGGTACTCTGAAGGCGGGCGGTGCTTACCTGCCGATTGATCCGAAC…	TLAGHLQQIADCVANCPKMRIEDIEIVPEEEGSLLLHDFNRTEAEYPKDQTINALFEERAEQRADHPALVWGEQTLTYRELNEQANRLAKVLRARGVKADDIVAIMTERSMEMVIGILGTLKAGGAYLPIDPNYPEERIHYMLEDSGASMLLTQKHLRDKLTYHGPIMDVDGEDLKHLELDGHANLQPANKPEDLAYIIYTSGSTGKPKGVMVEHRGIINLWHFFQEQWGVNGSDRMLQFASSSFDASVWEMFTILLGGGTLYLVSRDIINNLNEFARFVNENQITIALLPPTYLAGIEPEKLPALKKLVTGGSAITKELVTRWKDSVEYMNAYGPSESSVIATAWTYREEDMGYSSVPIGKPIANTRIYIMDEHQKLLPLGAAGEMCVAGDGLARGYL…
NZ_CM000756.1.cluster012_Leu_CA1	ACGCTAGCGGGCCACCTGCAGCAGATCGCAGACTGCGTTGCGAACAACCTTAGCATCTCTGTCAATAAAATCGATATGATTCCGCAGGAAGAAAAACGTTTTCTGCTGTACGAACACAACGATACTAATGTTGATTTCTCCAAAAACCAGCTGATCCATAAACTGTTCGAGGAGCAGGTGGAACGTACCCCGGATTCTATCGCAGTCGTGTTCGAAGATAAGCAGCTGACCTACCGCGAACTGAACGAAAAGAGCAACCAGCTGGCGCGTGCGCTGCGTGAAAACGGTGTTGGCAGCGACAAAATCGTTGGCATCCTCCTTGAACGTAGCGTGGATGTTATTGTTGGTATCATGGGCATCCTGAAAGCAGGTGGCGCCTACTTGCCGATCGACCCGACT…	TLAGHLQQIADCVANNLSISVNKIDMIPQEEKRFLLYEHNDTNVDFSKNQLIHKLFEEQVERTPDSIAVVFEDKQLTYRELNEKSNQLARALRENGVGSDKIVGILLERSVDVIVGIMGILKAGGAYLPIDPTYPIDRIKYILQDSQTEILLTQDKLINLVDCTEVDDISIINIHNEHLFKYGTENLRIDSSSKDLVYVIYTSGSTGKPKGVMVEHHSLVNLCNWHNSFNKISETDKNASYASISFDAFAWEVFPYIIAGSEIHIINDNLKLDITKLNKYFIEKEISISFLPTQVCEQFLMLENTSLRRLLTGGDKLNYFENKSYQIVNNYGPTENSVVTTSFIIENSYDNIPIGKPICNTKVFILNESNGLCPLGVPGELCISGEGLARGYLNRPELT…
